# Investigating oncoprotein-mediated chromatin dysregulation in *Drosophila melanogaster* uncovers novel modifiers of the developmental impact of H3 K27M and EZHIP

**DOI:** 10.1101/2025.05.26.656136

**Authors:** Samuel D. Krabbenhoft, Tyler E. Masuda, Yadwinder Kaur, Truman J. Do, Siddhant U. Jain, Peter W. Lewis, Melissa M. Harrison

## Abstract

Polycomb Repressive Complex 2 (PRC2) maintains epigenetic repression through the catalysis of H3K27 trimethylation (H3K27me3), which restricts gene expression and preserves developmental gene-regulatory networks. The integrity of PRC2-mediated gene silencing depends critically on the ability of PRC2 to establish and propagate H3K27me3 beyond initial recruitment sites. The oncoproteins EZHIP and histone H3 K27M specifically inhibit this propagation by blocking the allosterically activated state of PRC2, leading to global disruption of H3K27me3 patterns and developmental abnormalities. To uncover chromatin-related pathways intersecting with PRC2 repression, we developed a *Drosophila melanogaster* model with tissue-specific expression of EZHIP and H3 K27M. A targeted RNAi screen of conserved chromatin regulators identified genetic modifiers that when knocked down either enhanced or suppressed developmental phenotypes driven by these PRC2 inhibitors. Strong suppressors, including the Trithorax-group proteins Ash1 and Trx, the PR-DUB complex member Asx, and the nucleoporin Nup153, restored normal development despite persistent depletion of global H3K27me3. Gene expression analyses revealed that suppression reflected reduced expression of genes aberrantly activated following PRC2 inhibition. Together, these findings highlight conserved chromatin-regulatory pathways that intersect with Polycomb to maintain transcriptional balance and support developmental homeostasis.
