## Supplemental Table 2 for "Investigating oncoprotein-mediated chromatin dysregulation in *Drosophila melanogaster* uncovers novel modifiers of the developmental impact of H3 K27M and EZHIP"

### Sheet: H3K27M_wingdisc_upreg_gene
gene_id	gene_symbol
FBgn0052364	tut
FBgn0263974	qin
FBgn0038191	Kots
FBgn0024177	zpg
FBgn0038612	cona
FBgn0267137	lncRNA:CR45577
FBgn0262534	CG43088
FBgn0037855	CG6621
FBgn0029708	CG3556
FBgn0051477	ATPsynepsilonL
FBgn0031343	CG18131
FBgn0001217	Hsc70-2
FBgn0262509	nrm
FBgn0267138	lncRNA:CR45578
FBgn0037915	CG6790
FBgn0039972	Marf1
FBgn0263219	Dscam4
FBgn0037862	mAcon2
FBgn0000158	bam
FBgn0262101	CG42854
FBgn0259145	CG42260
FBgn0035300	CG1139
FBgn0265089	eIF4E3
FBgn0030994	HP1D3csd
FBgn0010263	Rbp9
FBgn0040256	Ugt35C1
FBgn0034098	krimp
FBgn0039788	Rpt6R
FBgn0058469	lncRNA:CR40469
FBgn0083950	side-VI
FBgn0054002	CG34002
FBgn0262533	CR43087
FBgn0051451	lncRNA:CR31451
FBgn0051140	CG31140
FBgn0031849	CG11327
FBgn0053914	CG33914
FBgn0032473	kmg
FBgn0036752	Adgf-A
FBgn0030600	hiw
FBgn0036670	CG13029
FBgn0039911	CG1909
FBgn0035861	CG7213
FBgn0030218	CG1628
FBgn0052354	CG32354
FBgn0004168	5-HT1A
FBgn0031844	CG13771
FBgn0033115	Spn42De
FBgn0000808	gd
FBgn0036503	CG13454
FBgn0264272	mwh
FBgn0004650	fs(1)N
FBgn0266245	lncRNA:CR44940
FBgn0038277	RpS5b
FBgn0034965	ppk29
FBgn0052195	CG32195
FBgn0037857	Tengl4
FBgn0004400	rhi
FBgn0265268	CG18234
FBgn0002962	nos
FBgn0037860	SdhCL
FBgn0263111	cac
FBgn0023416	Ac3
FBgn0036851	CG14082
FBgn0085819	28SrRNA-Psi:CR41609
FBgn0036330	CG11263
FBgn0086251	del
FBgn0026176	SkpB
FBgn0259162	RunxB
FBgn0267671	lncRNA:CR46007
FBgn0043854	slam
FBgn0051999	CG31999
FBgn0050287	CG30287
FBgn0262532	CR43086
FBgn0038630	CG14305
FBgn0036556	hzg
FBgn0004872	piwi
FBgn0036796	CG18231
FBgn0041711	yellow-e
FBgn0028379	fan
FBgn0259821	CG42402
FBgn0037205	BoYb
FBgn0052088	sunn
FBgn0002926	ndl
FBgn0261836	Msp300
FBgn0035317	Oseg2
FBgn0263973	jv
FBgn0037916	CG5342
FBgn0053181	CG33181
FBgn0025642	CG32812
FBgn0263403	CG43449
FBgn0032955	CG2201
FBgn0287602	asRNA:CR46471
FBgn0052683	CG32683
FBgn0036795	CG18233
FBgn0045479	Gr64a
FBgn0015558	tty
FBgn0031602	CG15431
FBgn0032910	CG9265
FBgn0052255	Gr64f
FBgn0267121	lncRNA:CR45561
FBgn0037989	ATP8B
FBgn0027843	CAH2
FBgn0259216	RhoGAP102A
FBgn0031170	Abca3
FBgn0261504	7SLRNA:CR42652
FBgn0287603	lncRNA:CR46472
FBgn0037856	Leash
FBgn0051755	SoYb
FBgn0039430	CG5455
FBgn0028490	CG31705
FBgn0038566	bard
FBgn0039883	RhoGAP100F
FBgn0053531	Ddr
FBgn0052201	CG32201
FBgn0035484	CG11594
FBgn0030417	CG15725
FBgn0029733	CG6927
FBgn0040507	ACXD
FBgn0052476	mthl14
FBgn0260753	Pdfr
FBgn0035608	blanks
FBgn0031157	CG1503
FBgn0287667	lncRNA:CR46494
FBgn0037181	CG11370
FBgn0045843	RacGAP84C
FBgn0023172	RhoGEF2
FBgn0037128	CG14572
FBgn0035643	CG13287
FBgn0267139	lncRNA:CR45579
FBgn0267996	asRNA:CR46263
FBgn0053196	dpy
FBgn0004607	zfh2
FBgn0004052	Z600
FBgn0005624	Psc
FBgn0029679	CG2901
FBgn0029986	CG15332
FBgn0033374	Boot
FBgn0051374	sals
FBgn0052199	CG32199
FBgn0035173	CG13907
FBgn0031209	Ir21a
FBgn0036618	Cpr72Eb
FBgn0029728	CG2861
FBgn0038095	Cyp304a1
FBgn0058439	CG40439
FBgn0264721	lncRNA:CR43989
FBgn0036786	skl
FBgn0031562	CG3604

### Sheet: H3K27M_eyedisc_upreg_gene
gene_id	gene_symbol
FBgn0052364	tut
FBgn0263974	qin
FBgn0031849	CG11327
FBgn0038191	Kots
FBgn0024177	zpg
FBgn0262534	CG43088
FBgn0051477	ATPsynepsilonL
FBgn0034098	krimp
FBgn0000158	bam
FBgn0033115	Spn42De
FBgn0028490	CG31705
FBgn0035300	CG1139
FBgn0030994	HP1D3csd
FBgn0031343	CG18131
FBgn0265089	eIF4E3
FBgn0034468	Obp56a
FBgn0034499	Cpr56F
FBgn0039911	CG1909
FBgn0002962	nos
FBgn0036600	CG13043
FBgn0267137	lncRNA:CR45577
FBgn0262533	CR43087
FBgn0000153	b
FBgn0026176	SkpB
FBgn0033970	CG10205
FBgn0031907	CG5171
FBgn0032867	CG15475
FBgn0030218	CG1628
FBgn0030494	Cpr12A
FBgn0031602	CG15431
FBgn0032955	CG2201
FBgn0030357	Sclp
FBgn0037548	CG7900
FBgn0000500	Dsk
FBgn0032473	kmg
FBgn0262532	CR43086
FBgn0000551	Edg78E
FBgn0011706	rpr
FBgn0038277	RpS5b
FBgn0052255	Gr64f
FBgn0034860	CG9812
FBgn0085325	CG34296
FBgn0020372	TM4SF
FBgn0267138	lncRNA:CR45578
FBgn0030954	CCKLR-17D3
FBgn0033578	BBS4
FBgn0038180	Cht5
FBgn0002570	Mal-A1
FBgn0035643	CG13287
FBgn0051323	CG31323
FBgn0262101	CG42854
FBgn0054002	CG34002
FBgn0032820	fbp
FBgn0036145	CG7607
FBgn0261999	Ca-Ma2d
FBgn0086251	del
FBgn0260745	mfas
FBgn0035484	CG11594
FBgn0045479	Gr64a
FBgn0036789	AstC-R2
FBgn0036670	CG13029
FBgn0267996	asRNA:CR46263
FBgn0031251	CG4213
FBgn0026190	PH4alphaMP
FBgn0284244	l(2)k05911
FBgn0035934	TrpA1
FBgn0262970	CR43281
FBgn0039620	wat
FBgn0045852	ham
FBgn0028379	fan
FBgn0038492	Mur89F
FBgn0035845	CG13675
FBgn0031974	CG12560
FBgn0051875	CG31875
FBgn0042696	NfI
FBgn0035167	Gr61a
FBgn0039972	Marf1
FBgn0265066	lncRNA:CR44177
FBgn0004400	rhi
FBgn0029710	CG3568
FBgn0041180	Tep4
FBgn0087011	CG41520
FBgn0015569	alpha-Est10
FBgn0036786	skl
FBgn0029768	SPR
FBgn0052745	CR32745
FBgn0034965	ppk29
FBgn0030511	CG11158
FBgn0050195	CG30195
FBgn0033875	CG6357
FBgn0040505	Alk
FBgn0038088	CG10126
FBgn0051549	CG31549
FBgn0031968	CG7231
FBgn0038804	CG10877
FBgn0267667	asRNA:CR46005
FBgn0032900	CG14401
FBgn0051755	SoYb
FBgn0000303	ChAT
FBgn0039897	CG1674
FBgn0039807	CG15546
FBgn0265268	CG18234
FBgn0025642	CG32812
FBgn0283545	vilya
FBgn0031170	Abca3
FBgn0038465	Irc
FBgn0052195	CG32195
FBgn0286198	LKRSDH
FBgn0034198	CG11400
FBgn0001319	kn
FBgn0023023	CRMP
FBgn0046258	CG12880
FBgn0036764	CG5535
FBgn0259216	RhoGAP102A
FBgn0286030	lncRNA:CR46350
FBgn0051955	CG31955
FBgn0052027	lncRNA:CR32027
FBgn0031296	CG4415
FBgn0051451	lncRNA:CR31451
FBgn0050046	CG30046
FBgn0036179	CG7368
FBgn0040377	Vha36-3
FBgn0043841	vir-1
FBgn0039896	yellow-h
FBgn0013813	Dhc98D
FBgn0004910	Eip63F-1
FBgn0000346	comt
FBgn0051324	Cipc
FBgn0031245	CG3625
FBgn0038612	cona
FBgn0038366	CG4576
FBgn0038972	CG7054
FBgn0050172	CG30172
FBgn0035868	CG7194
FBgn0032464	Vha68-3
FBgn0004514	Oct-TyrR
FBgn0030326	CG2444
FBgn0027611	LManII
