## Supplemental Table 3 for "Investigating oncoprotein-mediated chromatin dysregulation in *Drosophila melanogaster* uncovers novel modifiers of the developmental impact of H3 K27M and EZHIP"

### Sheet: H3K27M screen
BDSC ID	Target gene	RNAi score	Screen score	RNAi score + H3K27M score	Screen score - H3 K27M score	Screen score - (RNAi score + H3 K27M score)
42511	Set2	0	4	4	0	0
33706	Set2	2	0	6	-4	-6
32419	Sbf	0	5	4	1	1
9330	GFP (RNAi)	0	4	4	0	0
32853	Su(var)3-3	0	4	4	0	0
33726	Su(var)3-3	0	4	4	0	0
33699	Kdm2	0	4	4	0	0
34076	Utx	0	4	4	0	0
33725	HDAC1	10	10	14	6	-4
34846	HDAC1	2	4	6	0	-2
33703	Trx	10	8	14	4	-6
44004	Sbf	0	4	4	0	0
64942	Ash2	0	7	4	3	3
29563	Trr	5	6	9	2	-3
36130	Ash1	4	0	8	-4	-8
31092	Trx	5	0	9	-4	-9
36068	E(z)	0	4	4	0	0
33659	E(z)	6	10	10	6	0
4775	GFP	0	4	4	0	0
32577	nej	2	10	6	6	4
36916	Trr	10	10	14	6	-4
31712	brm	10	7	14	3	-7
31050	Ash1	0	2	4	-2	-2
34817	G9a	0	4	4	0	0
32891	Jarid2	0	4	4	0	0
32481	Sirt1	0	4	4	0	0
39012	msl-1	0	7	4	3	3
51862	Mnn1	0	4	4	0	0
36682	nej	6	6	10	2	-4
33698	mof	0	4	4	0	0
33403	Su(z)2	2	4	6	0	-2
34069	Caf1-55	10	10	14	6	-4
67924	Sce	0	4	4	0	0
32451	Ada3	0	4	4	0	0
33402	Su(z)12	0	4	4	0	0
33705	ash1	6	0	10	-4	-10
34850	Rtf1	0	4	4	0	0
41664	enok	4	4	8	0	-4
32483	Sirt7	0	6	4	2	2
53278	hyx	10	10	14	6	-4
34803	egg	0	5	4	1	1
34774	HDAC4	2	4	6	0	-2
42502	Br140	0	2	4	-2	-2
34778	HDAC3	6	4	10	0	-6
61333	Parg	0	4	4	0	0
33984	Sirt4	0	4	4	0	0
31154	Atac3	0	4	4	0	0
34849	Nipped-A	10	10	14	6	-4
34067	yki	0	4	4	0	0
34842	gpp	1	7	5	3	2
32469	wda	2	7	6	3	1
32893	CG4565	0	4	4	0	0
32482	Sirt2	0	4	4	0	0
32484	chm	10	10	14	6	-4
33406	scny	0	4	4	0	0
34520	brm	0	2	4	-2	-2
34072	HDAC6	2	6	6	2	0
34530	Sirt6	2	4	6	0	-2
55330	ball	0	4	4	0	0
44073	tefu	10	10	14	6	-4
58308	aurB	10	10	14	6	-4
67921	E(Pc)	10	10	14	6	-4
58221	eco	7	7	11	3	-4
34889	bur	3	6	7	2	-1
57314	eya	8	8	12	4	-4
34827	dom	10	10	14	6	-4
32473	Sfmbt	6	6	10	2	-4
42926	pho	3	6	7	2	-1
33669	ph-p	0	4	4	0	0
33622	Pc	10	10	14	6	-4
38261	Psc	2	7	6	3	1
63018	ph-d	0	6	4	2	2
33945	Pcl	5	10	9	6	1
55278	Scm	10	10	14	6	-4
35750	jing	0	6	4	2	2
31630	G9a	0	4	4	0	0
26184	Jarid2	0	4	4	0	0
31636	Sirt1	0	4	4	0	0
31626	msl-1	0	8	4	4	4
31220	Mnn1	0	4	4	0	0
31618	esc	0	6	4	2	2
31728	nej	0	4	4	0	0
31401	mof	0	4	4	0	0
31335	Su(z)2	0	4	4	0	0
31714	Caf1-55	5	8	9	4	-1
31612	Sce	8	9	12	5	-3
28905	Ada3	0	6	4	2	2
31191	Su(z)12	2	9	6	5	3
31192	Asx	0	0	4	-4	-4
31351	Bre1	3	5	7	1	-2
31718	Rtf1	6	8	10	4	-2
31360	Kdm2	0	4	4	0	0
29518	enok	0	4	4	0	0
31093	Sirt7	0	6	4	2	2
31722	hyx	10	10	14	6	-4
31352	egg	0	4	4	0	0
31355	Set2	6	4	10	0	-6
28549	HDAC4	0	4	4	0	0
27081	Br140	2	4	6	0	-2
31633	HDAC3	6	10	10	6	0
31188	Parg	0	4	4	0	0
31638	Sirt4	0	4	4	0	0
31086	Atac3	0	4	4	0	0
31255	Nipped-A	6	4	10	0	-6
28679	sna	0	2	4	-2	-2
31965	yki	0	4	4	0	0
31481	gpp	0	5	4	1	1
31125	wda	0	5	4	1	1
31631	CG4565	0	2	4	-2	-2
31613	Sirt2	0	2	4	-2	-2
27027	chm	0	7	4	3	3
27558	scny	5	9	9	5	0
31053	HDAC6	2	4	6	0	-2
31399	Sirt6	0	4	4	0	0
31350	ball	0	4	4	0	0
31617	E(z)	0	9	4	5	5
31635	tefu	0	4	4	0	0
28691	aurB	7	9	11	5	-2
31616	HDAC1	5	5	9	1	-4
28686	E(Pc)	9	9	13	5	-4
31343	eco	0	4	4	0	0
28944	lid	3	4	7	0	-3
31055	bur	6	4	10	0	-6
28733	eya	0	4	4	0	0
31054	dom	6	10	10	6	0
27715	sktl	9	7	13	3	-6
28677	Sfmbt	8	9	12	5	-3
31609	pho	0	7	4	3	3
31190	ph-p	0	5	4	1	1
31110	Pc	0	4	4	0	0
31611	Psc	0	6	4	2	2
31189	Pcl	2	4	6	0	-2
31614	Scm	9	9	13	5	-4
31632	lolal	4	6	8	2	-2
31615	z	0	4	4	0	0
27024	jing	1	7	5	3	2
28693	psq	0	4	4	0	0
64945	phol	0	4	4	0	0
44011	l(3)73Ah	0	4	4	0	0
34395	RAF2	0	4	4	0	0
56888	Calypso	7	8	11	4	-3
30481	MBD-R2	9	9	13	5	-4
58058	Mocs2B	0	4	4	0	0
57790	mia	0	4	4	0	0
53918	Atac2	0	4	4	0	0
32890	Atac2	0	4	4	0	0
62465	CG10909	0	4	4	0	0
63666	DMAP1	10	10	14	6	-4
63983	Naa30A	0	4	4	0	0
64976	CG11539	0	4	4	0	0
62954	vig2	0	4	4	0	0
56861	vnc	10	10	14	6	-4
61332	CG12560	0	4	4	0	0
33904	Eaf6	0	2	4	-2	-2
33905	Eaf6	0	2	4	-2	-2
32892	Hmt4-20	0	4	4	0	0
31052	Chrac-14	0	4	4	0	0
60872	D12	0	4	4	0	0
65062	D12	2	5	6	1	-1
67903	MrgBP	0	4	4	0	0
82952	MrgBP	0	4	4	0	0
33702	JMJD5	0	4	4	0	0
34964	Ncoa6	0	4	4	0	0
60390	CG14220	0	4	4	0	0
67308	Brd8	0	4	4	0	0
42658	Brd8	0	4	4	0	0
77408	Hcs	0	4	4	0	0
34708	Usp7	0	5	4	1	1
42524	e(y)2	0	4	4	0	0
62914	CG15439	0	4	4	0	0
34629	Kdm4A	5	8	9	4	-1
51756	CG16779	0	4	4	0	0
32926	Wdr82	0	7	4	3	3
34852	Taf12	0	4	4	0	0
32952	wds	0	4	4	0	0
60399	wds	0	4	4	0	0
32421	Taf1	10	10	14	6	-4
67934	Taf1	10	6	14	2	-8
42652	Act87E	0	4	4	0	0
34925	CG1894	0	4	4	0	0
77416	Ubc6	0	4	4	0	0
42631	Ubc6	10	4	14	0	-10
34730	Hat1	0	4	4	0	0
42488	Hat1	0	4	4	0	0
33736	Ctr9	0	4	4	0	0
33596	NO66	0	4	4	0	0
39000	Sgf29	0	4	4	0	0
57555	Taf10b	0	4	4	0	0
57733	Spt3	0	4	4	0	0
57451	CG31875	0	4	4	0	0
63591	CG31917	10	10	14	6	-4
31741	Ptip	0	4	4	0	0
57181	Taf6	10	4	14	0	-10
57798	Cdc7	0	4	4	0	0
55884	Cdc7	0	2	4	-2	-2
67346	PR-Set7	6	6	10	2	-4
57721	Kdm4B	0	7	4	3	3
62409	Kdm4B	0	4	4	0	0
28609	Smyd5	2	6	6	2	0
60020	Btnd	0	4	4	0	0
56978	csul	0	4	4	0	0
50972	pont	0	9	4	5	5
57787	Haspin	0	4	4	0	0
40931	Set1	0	4	4	0	0
33704	Set1	0	7	4	3	3
34981	ebi	6	8	10	4	-2
33981	Gcn5	10	10	14	6	-4
28725	Not1	0	4	4	0	0
57421	NC2beta	8	8	12	4	-4
33435	ctrip	0	4	4	0	0
44481	ctrip	0	5	4	1	1
31743	CoRest	0	4	4	0	0
50905	Ada2a	10	10	14	6	-4
60123	Ada2a	10	10	14	6	-4
33401	Su(var)3-9	10	10	14	6	-4
32914	Su(var)3-9	10	10	14	6	-4
42533	Brms1	10	4	14	0	-10
56942	borr	10	10	14	6	-4
31938	YL-1	5	5	9	1	-4
33696	Ndf	0	6	4	2	2
41698	Ndf	0	7	4	3	3
32911	Tctp	0	4	4	0	0
34033	NSD	0	2	4	-2	-2
31349	Art4	0	4	4	0	0
35758	CG5466	0	4	4	0	0
62333	CG5543	0	4	4	0	0
42819	Rbbp5	0	5	4	1	1
25994	Lpt	0	6	4	2	2
33365	chif	0	2	4	-2	-2
51016	chif	0	2	4	-2	-2
66344	Oga	0	4	4	0	0
28563	Tip60	3	9	7	5	2
35243	Tip60	0	4	4	0	0
57293	JIL-1	0	6	4	2	2
55875	JIL-1	0	4	4	0	0
41946	Dpy-30L1	0	4	4	0	0
42552	Spt7	0	4	4	0	0
31708	Bap55	0	4	4	0	0
31348	Art1	0	4	4	0	0
67756	can	0	4	4	0	0
32961	Gug	8	10	12	6	-2
60101	Taf5	0	4	4	0	0
32975	JHDM2/KDM3	0	4	4	0	0
58264	JHDM2/KDM3	0	6	4	2	2
33400	Su(var)205	0	4	4	0	0
57261	msl-3	0	4	4	0	0
51477	upSET	0	4	4	0	0
61266	upSET	0	4	4	0	0
57250	Atac1	0	4	4	0	0
50907	CG9246	10	4	14	0	-10
62457	CG9246	0	4	4	0	0
31347	Ada2b	0	4	4	0	0
32415	rept	0	4	4	0	0
42553	Fib	0	4	4	0	0
65155	Arp6	0	4	4	0	0
34665	Chd1	0	6	4	2	2
58248	Chd1	0	7	4	3	3
26738	emc	0	4	4	0	0
67277	NC2alpha	0	5	4	1	1
50606	CG10555	0	4	4	0	0
80398	CG10631	0	4	4	0	0
28001	CG10631	0	4	4	0	0
32372	Snr1	10	10	14	6	-4
67929	Snr1	0	4	4	0	0
34603	Wbp2	0	4	4	0	0
42938	jub	0	4	4	0	0
32923	jub	9	10	13	6	-3
54460	DOR	9	9	13	5	-4
65116	uri	10	6	14	2	-8
31920	uri	0	4	4	0	0
57469	pygo	0	4	4	0	0
35004	arm	0	4	4	0	0
31305	arm	10	10	14	6	-4
33337	CG11585	0	4	4	0	0
60093	CG11710	0	4	4	0	0
31064	dmpd	0	4	4	0	0
33974	RYBP	0	4	4	0	0
32346	e(y)3	10	4	14	0	-10
31315	Mad	6	9	10	5	-1
31316	Mad	0	4	4	0	0
32885	tai	0	4	4	0	0
28971	tai	0	4	4	0	0
57259	ix	0	4	4	0	0
57443	CG13287	0	4	4	0	0
38380	CG13293	0	4	4	0	0
38331	CG14718	2	5	6	1	-1
39018	CG14718	0	4	4	0	0
65021	Uxt	9	9	13	5	-4
36711	MED30	0	4	4	0	0
31955	CG17568	4	7	8	3	-1
61199	mu2	0	4	4	0	0
41983	lgs	10	8	14	4	-6
40878	per	0	4	4	0	0
31659	per	0	4	4	0	0
28623	d4	0	4	4	0	0
28319	CG2962	6	4	10	0	-6
42614	Pax	0	6	4	2	2
28695	Pax	0	6	4	2	2
42537	Mrtf	10	10	14	6	-4
31930	Mrtf	0	4	4	0	0
58342	CG32564	0	6	4	2	2
64557	nab	0	4	4	0	0
67778	CG34325	0	4	4	0	0
62190	mute	0	4	4	0	0
56908	CG3815	6	4	10	0	-6
27055	mtTFB2	10	7	14	3	-7
31049	Chi	9	9	13	5	-4
34087	Smr	10	10	14	6	-4
57464	Smr	10	10	14	6	-4
64971	Taf11	0	4	4	0	0
28550	mbf1	0	4	4	0	0
36657	mnb	0	4	4	0	0
28888	mnb	0	5	4	1	1
33954	Bap60	10	10	14	6	-4
31337	Bap60	10	10	14	6	-4
62860	Sap30	0	4	4	0	0
64486	CG4872	10	10	14	6	-4
28738	CG4872	0	4	4	0	0
40824	CG5446	0	4	4	0	0
56894	Bin1	0	4	4	0	0
31048	Bin1	0	4	4	0	0
41916	Mybbp1A	6	8	10	4	-2
61168	CG6843	0	4	4	0	0
33753	CycC	0	2	4	-2	-2
32889	CtBP	10	10	14	6	-4
31334	CtBP	3	4	7	0	-3
34689	shn	0	4	4	0	0
82982	shn	0	9	4	5	5
29372	tna	0	4	4	0	0
65136	Bgb	0	4	4	0	0
26213	Bgb/Bro	0	4	4	0	0
50689	Bro	0	4	4	0	0
58078	Bro	0	4	4	0	0
32956	Su(var)2-10	10	10	14	6	-4
29448	Su(var)2-10	10	10	14	6	-4
63601	mam	10	10	14	6	-4
28046	mam	7	10	11	6	-1
44105	MBD-like	0	4	4	0	0
38239	MBD-like	0	4	4	0	0
35759	gro	0	4	4	0	0
65060	Ssb-c31a	0	4	4	0	0
34588	kto	10	10	14	6	-4
80447	kto	10	10	14	6	-4
34036	akirin	0	4	4	0	0
80388	crc	0	4	4	0	0
25985	crc	0	4	4	0	0
77170	Lpin	0	4	4	0	0
63614	Lpin	9	8	13	4	-5
55744	Ddx1	0	4	4	0	0
27531	Ddx1	4	4	8	0	-4
31621	LamC	0	4	4	0	0
34993	Ubx	0	4	4	0	0
31913	Ubx	0	4	4	0	0
33667	blanks	0	4	4	0	0
38224	Mt2	0	4	4	0	0
42906	Mt2	0	4	4	0	0
34068	barr	7	9	11	5	-2
33908	Nup93-1	10	10	14	6	-4
31196	Nup93-1	3	5	7	1	-2
42662	jim	0	4	4	0	0
32840	polybromo	0	5	4	1	1
38255	Su(var)2-HP2	10	10	14	6	-4
25972	Su(var)2-HP2	9	9	13	5	-4
62866	wash	0	4	4	0	0
40912	cid	0	4	4	0	0
41669	crol	0	4	4	0	0
67267	Pur-alpha	0	2	4	-2	-2
57024	Marf1	0	4	4	0	0
34905	MTA1-like	0	4	4	0	0
34624	MTA1-like	0	4	4	0	0
42881	ssx	0	4	4	0	0
34808	spn-E	0	4	4	0	0
31620	spn-E	0	4	4	0	0
55154	LS2	0	4	4	0	0
29404	LS2	0	4	4	0	0
34796	gw	0	4	4	0	0
61858	Hers	0	4	4	0	0
26308	Bap170	7	6	11	2	-5
40940	Trl	0	7	4	3	3
67265	Trl	3	7	7	3	0
34632	Kr	0	4	4	0	0
27666	Kr	0	4	4	0	0
44582	His1:CG33801	0	4	4	0	0
50723	His1	0	4	4	0	0
54463	His1	0	4	4	0	0
55305	nub	0	4	4	0	0
28338	nub	0	4	4	0	0
34548	BigH1	0	4	4	0	0
57732	pita	7	7	11	3	-4
28709	Hsc70-4	10	10	14	6	-4
60124	Atf-2	0	4	4	0	0
26210	Atf-2	0	4	4	0	0
55914	snf	10	10	14	6	-4
51459	snf	10	10	14	6	-4
32894	XNP	0	4	4	0	0
29444	XNP	6	4	10	0	-6
33675	me31B	10	10	14	6	-4
28566	me31B	10	10	14	6	-4
44645	Usp47	0	2	4	-2	-2
44056	His2Av	2	6	6	2	0
28966	His2Av	8	8	12	4	-4
62185	Spps	0	7	4	3	3
62477	puf	0	6	4	2	2
80448	Mettl3	0	4	4	0	0
80450	Mettl3	0	4	4	0	0
34866	piwi	0	4	4	0	0
31610	piwi	0	4	4	0	0
33728	aub	0	4	4	0	0
31606	aub	0	4	4	0	0
67992	fl(2)d	0	6	4	2	2
55674	fl(2)d	2	4	6	0	-2
33903	Cp190	0	7	4	3	3
33944	Cp190	0	4	4	0	0
33656	Dcr-2	8	8	12	4	-4
27486	Dcr-2	0	4	4	0	0
33727	AGO1	10	10	14	6	-4
31700	AGO1	0	4	4	0	0
57501	Lam	0	4	4	0	0
31605	Lam	0	4	4	0	0
33962	HP1c	0	2	4	-2	-2
31339	HP1c	0	4	4	0	0
34784	r2d2	0	2	4	-2	-2
62184	Odj	10	10	14	6	-4
61912	Odj	10	10	14	6	-4
55672	AGO2	0	4	4	0	0
34799	AGO2	0	2	4	-2	-2
51940	Prp3	10	10	14	6	-4
27717	Prp3	0	4	4	0	0
35770	Khc	10	10	14	6	-4
25898	Khc	0	7	4	3	3
32884	CG8036	0	4	4	0	0
60371	CG8036	0	4	4	0	0
34863	HP1e	0	4	4	0	0
50634	bin3	0	4	4	0	0
51427	bin3	0	7	4	3	3
27065	ADD1	2	6	6	2	0
34006	su(Hw)	0	4	4	0	0
31600	su(Hw)	0	4	4	0	0
33624	Hr39	0	4	4	0	0
27086	Hr39	0	4	4	0	0
64988	Hnf4	0	4	4	0	0
29375	Hnf4	0	4	4	0	0
38241	pum	0	4	4	0	0
26725	pum	0	5	4	1	1
34574	MED31	9	9	13	5	-4
34575	MED14	10	10	14	6	-4
33595	MED25	0	4	4	0	0
42501	MED25	1	5	5	1	0
34576	MED27	8	10	12	6	-2
34926	MED8	10	10	14	6	-4
42634	MED18	0	4	4	0	0
34731	MED21	10	10	14	6	-4
28572	MED26	0	5	4	1	1
34577	MED20	3	7	7	3	0
34573	MED22	10	10	14	6	-4
34663	MED7	10	10	14	6	-4
34658	MED23	0	4	4	0	0
56970	MED23	0	4	4	0	0
32517	MED15	0	10	4	6	6
33677	MED9	0	7	4	3	3
33678	MED9	0	7	4	3	3
32459	MED28	9	4	13	0	-9
34012	MED16	0	4	4	0	0
33710	MED19	0	6	4	2	2
27559	MED19	9	9	13	5	-4
34083	MED11	0	4	4	0	0
57815	MED11	10	10	14	6	-4
34662	MED1	0	2	4	-2	-2
34664	MED17	0	4	4	0	0
33755	MED24	0	4	4	0	0
34697	MED4	0	6	4	2	2
67264	La	0	4	4	0	0
33661	Rel	0	4	4	0	0
28943	Rel	0	4	4	0	0
36712	lin-52	8	8	12	4	-4
44117	jumu	0	4	4	0	0
57265	Parp	0	4	4	0	0
32837	Nup153	0	0	4	-4	-4
30504	Nup153	0	2	4	-2	-2
27057	woc	2	5	6	1	-1
55314	Top1	0	4	4	0	0
32401	HP1b	0	4	4	0	0
25971	row	2	4	6	0	-2
32941	Mtor	9	9	13	5	-4
35053	Myb	0	4	4	0	0
26237	Myb	0	4	4	0	0
65077	Hr83	0	4	4	0	0
34071	rhi	0	4	4	0	0
80389	neb	0	4	4	0	0
28897	neb	0	4	4	0	0
52937	Hrb87F	0	4	4	0	0
31472	Hrb87F	0	4	4	0	0
60096	HP6	0	4	4	0	0
57258	Hmr	0	4	4	0	0
65229	vtd	10	10	14	6	-4
64561	Trf2	0	4	4	0	0
38240	Lhr	0	4	4	0	0
57423	CG2129	0	4	4	0	0
51051	Rif1	0	4	4	0	0
33395	SA	0	4	4	0	0
57734	TfIIA-S	10	10	14	6	-4
32872	Dp1	0	4	4	0	0
32348	Fkbp39	0	4	4	0	0
53924	CG7137	0	4	4	0	0
64598	Su(var)3-7	0	4	4	0	0
32375	del	0	4	4	0	0
33655	D1	10	10	14	6	-4
28616	D1	0	4	4	0	0
58167	Bsg25A	0	4	4	0	0
42629	corto	0	4	4	0	0
61903	Elba2	0	4	4	0	0
28986	lncRNA:roX2	0	4	4	0	0
31628	lncRNA:roX2	0	4	4	0	0
27734	lncRNA:roX1	0	4	4	0	0
31602	lncRNA:roX1	0	4	4	0	0
29734	BEAF-32	0	4	4	0	0
28562	Nup98-96	0	4	4	0	0
32369	SMC2	0	4	4	0	0
44470	CG10431	0	4	4	0	0
32350	glu	10	10	14	6	-4
34864	mle	0	4	4	0	0
63584	CG12081	0	4	4	0	0
80476	Spt6	10	10	14	6	-4
32373	Spt6	10	10	14	6	-4
61872	CG1234	2	4	6	0	-2
33676	MEP-1	3	7	7	3	0
62180	MEP-1	8	6	12	2	-6
67279	Prdm13	0	4	4	0	0
32968	Ctf4	0	4	4	0	0
65376	Ice1	0	4	4	0	0
55658	tbrd-1	0	4	4	0	0
41924	tbrd-1	0	4	4	0	0
44030	CG13739	0	4	4	0	0
63692	HP1D3csd	0	4	4	0	0
67882	Elys	0	4	4	0	0
29365	CG14667	0	4	4	0	0
55292	CG1647	0	4	4	0	0
39032	Hr51	0	4	4	0	0
32406	Nipped-B	10	10	14	6	-4
28961	Nipped-B	10	8	14	4	-6
34521	Xrp1	0	4	4	0	0
51054	Xrp1	0	4	4	0	0
53269	LBR	0	4	4	0	0
64930	SoxN	0	4	4	0	0
25996	SoxN	0	4	4	0	0
63540	Oxp	0	4	4	0	0
34344	dre4	10	10	14	6	-4
41677	dre4	10	10	14	6	-4
36748	ttk	10	10	14	6	-4
26315	ttk	0	4	4	0	0
50658	REPTOR-BP	0	4	4	0	0
29542	REPTOR-BP	0	4	4	0	0
31478	Cap-D2	10	10	14	6	-4
31326	Cap-D2	9	6	13	2	-7
65061	Taf3	0	4	4	0	0
34580	Nup50	2	6	6	2	0
41670	Smox	10	10	14	6	-4
26756	Smox	0	4	4	0	0
31109	dwg	9	9	13	5	-4
63553	crm	0	4	4	0	0
31338	crm	0	4	4	0	0
65371	MAN1	0	4	4	0	0
61979	Cap-D3	0	6	4	2	2
33399	Su(Tpl)	2	5	6	1	-1
32995	mod(mdg4)	2	6	6	2	0
33907	mod(mdg4)	4	7	8	3	-1
41720	p53	10	10	14	6	-4
29351	p53	0	4	4	0	0
77419	CG3430	0	2	4	-2	-2
31754	htk	2	4	6	0	-2
57556	CG3491	0	4	4	0	0
61180	HIPP1	0	4	4	0	0
37508	Pof	4	8	8	4	0
67336	CG3708	0	4	4	0	0
33611	N	10	10	14	6	-4
28981	N	10	10	14	6	-4
77433	Set	0	4	4	0	0
58246	CG43902	0	4	4	0	0
57239	CG43902	0	4	4	0	0
34710	Nup154	10	10	14	6	-4
58328	nsl1	10	7	14	3	-7
41719	Ssrp	10	10	14	6	-4
26222	Ssrp	10	10	14	6	-4
80393	mRpL12	0	4	4	0	0
58312	Tor	0	4	4	0	0
33627	Tor	0	4	4	0	0
62865	kmg	0	4	4	0	0
37515	bon	0	4	4	0	0
27047	bon	0	4	4	0	0
65936	Nap1	0	4	4	0	0
38257	Nap1	0	4	4	0	0
33891	Etl1	0	4	4	0	0
50971	Fer2	3	7	7	3	0
28697	Fer2	0	4	4	0	0
35052	l(3)mbt	0	4	4	0	0
28076	l(3)mbt	0	4	4	0	0
34351	SMC1	0	4	4	0	0
34025	CG6066	10	10	14	6	-4
53997	CG6066	10	6	14	2	-8
57581	abo	0	4	4	0	0
52927	Nup62	2	6	6	2	0
61254	PolA1	10	4	14	0	-10
53341	PolA1	10	6	14	2	-8
61218	Taf2	10	10	14	6	-4
62168	Taf2	10	10	14	6	-4
32468	Sec13	0	4	4	0	0
77374	mbo	10	10	14	6	-4
42566	Clk	0	6	4	2	2
31660	Clk	0	8	4	4	4
38285	osa	0	6	4	2	2
82963	Spt5	0	4	4	0	0
34837	Spt5	0	4	4	0	0
57793	pzg	6	10	10	6	0
51021	Nph	0	4	4	0	0
33688	Nlp	0	4	4	0	0
64552	ZIPIC	0	4	4	0	0
58057	CG8089	0	4	4	0	0
62161	CG8089	0	4	4	0	0
51774	Mi-2	0	4	4	0	0
33419	Mi-2	10	10	14	6	-4
40850	CTCF	0	4	4	0	0
32845	Iswi	0	4	4	0	0
31111	Iswi	0	4	4	0	0
32368	Sin3A	0	4	4	0	0
33043	PCNA	10	10	14	6	-4
33420	Chd3	0	4	4	0	0
33431	SMC3	0	4	4	0	0
60017	SMC3	6	6	10	2	-4
31627	MSL-2	0	7	4	3	3

### Sheet: H3K27R screen
BDSC ID	Target gene	Screen Score
42511	Set2	0
33706	Set2	2
31092	Trx	5
36130	Ash1	4
9330	GFP	0
31617	E(z)	0
33705	Ash1	6
31631	CG4565	0
28679	sna	0
31626	msl-1	0
31481	gpp	0
32469	wda	2
31093	Sirt7	0
31609	pho	0
35750	jing	0
31192	Asx	0
42502	Br140	0
31613	Sirt2	0
32891	Jarid2	0
34520	brm	0
33945	Pcl	5
39012	msl-1	0
31125	wda	0
27024	jing	1
31191	Su(z)12	2
33904	Eaf6	0
34708	Usp7	0
32926	Wdr82	0
57293	JIL-1	0
31190	ph-p	0
63018	ph-d	0
34665	Chd1	0
58248	Chd1	0
33696	Ndf	0
41698	Ndf	0
28563	Tip60	3
31618	esc	0
33704	Set1	0
34033	NSD	0
42819	Rbbp5	0
25994	Lpt	0
64924	ash2	0
33365	Chif/Hysl1	0
57721	Kdm4B	0
28905	Ada3	0
50972	pont	0
40940	Trl	0
67265	Trl	3
27027	chm	0
44645	Usp47	0
62185	Spps	0
62477	puf	0
67992	fl(2)d	0
44481	ctrip	0
33903	Cp190	0
33962	HP1c	0
34784	r2d2	0
25898	Khc	0
51427	bin3	0
67277	NC2alpha	0
57443	CG13287	0
42614	Pax	0
28695	Pax	0
58342	CG32564	0
28888	mnb	0
32840	polybromo	0
33753	CycC	0
77170	Lpin	0
28572	MED26	0
33677	MED9	0
33678	MED9	0
33710	MED19	0
34662	MED1	0
38241	pum	0
32837	Nup153	0
30504	Nup153	0
42566	Clk	0
31660	Clk	0
77419	CG3430	0
61979	Cap-D3	0
26756	Smox	0
38285	osa	0
34697	MED4	0
31627	msl-2	0
32419	Sbf	0

### Sheet: EZHIP screen
BDSC ID	Target gene	RNAi score	screen score
31092	Trx	5	2
33705	Ash1	6	6
32891	Jarid2	0	8
31631	CG4565	0	7
34520	Brm	0	8
28679	Sna	0	8
31192	Asx	0	8
42502	Br140	0	8
31613	Sirt2	0	8
32837	Nup153	0	8
30504	Nup153	0	7
77419	CG3430	0	6
33753	CycC	0	5
34662	MED1	0	8
34784	R2d2	0	8
57443	CG13287	0	8
44645	Usp47	0	8
33962	HP1c	0	7
34799	AGO2	0	8
55884	Cdc7	0	8
34033	NSD	0	8
51016	Chif	0	8
33904	Eaf6	0	8
33365	Chif/Hyls1	0	8
33706	Set2	2	8
