## Supplemental Table 4 for "Investigating oncoprotein-mediated chromatin dysregulation in *Drosophila melanogaster* uncovers novel modifiers of the developmental impact of H3 K27M and EZHIP"

### Sheet: Sheet1
BDSC ID	Target gene	Human ortholog(s)
36130, 31050, 33705	ash1	ASH1L	Strong suppressors
31092	trx	KMT2A/2B	Weak suppressors
33705	Set2	SETD2	Strong enhancers
31192	Asx	ASXL1/2/3	Weak enhancers
32837, 30504	Nup153	Nup153
42502	Br140	BRPF1/3
34520	brahma	SMARCA2/A4
28679	sna	SNAI1/2/3
31631	CG4565	SETMAR
31613	Sirt2	Sirt1/2/3
33904	Eaf6	Meaf6
55884	Cdc7	Cdc7
34033	NSD	NSD1/2/3
33365	chif	DBF4, DBF4B
33753	CycC	CCNC
44645	Usp47	USP47
33962	Hp1c	CBX1/3/5, MPHOSPH8
34784	r2d2	TARBP2
34662	MED1	MED1
77419	CG3430	MCMBP
33945	Pcl	PHF19, MTF2, PHF1
31191	Su(z)12	SUZ12
31617	E(z)	EZH1/2
28563	Tip60	KAT5, KAT8
50972	pont	RUVBL1
25898	Khc	KIF5A/5B/5C
38261, 31161	Psc	BMI1, PCGF proteins
31626	msl-1	MSL1
31481	gpp	DOT1L
32469	wda	TAF5L
31618	Esc	EED
63018	ph-d	PHC1/2/3
31190	ph-p	PHC1/2/3
31609	pho	YY1, YY2
35750	jing	AEBP2
64924	ash2	ASH2L
28905	Ada3	TADA3
31093	Sirt7	SIRT7
27027	chm	KAT7
34708	Usp7	USP7
32926	Wdr82	WDR82
57721	Kdm4b	KDM4A/4B/4C/4D/4E
33704	Set1	SETD1A/1B
44481	ctrip	TRIP12
33696, 41698	Ndf	GLYR1
42819	Rbbp5	RBBP5
25994	Lpt	KMT2C/2D, LOC107985798
57293	JIL-1	RPS6KA4/A5
58264	KDM3	KDM3A/3B
34665, 58248	Chd1	CHD1/2
67277	NC2-alpha	DRAP1
28695	Pax	PXN, TGFB1l1, LPXN
58342	CG32564	POU2AF1
28888	mnb	DYRK1A/1B
32840	polybromo	PBRM1
40940	Trl	BTBD18
62185	Spps	SP1/3/4
62477	puf	USP34
67992	fl(2)d	WTAP
33093	Cp190	ZBTB47
51427	bin3	MEPCE
38241	pum	PUM1/2
42566, 31660	Clk	CLOCK, NPAS2, PER1/2/3
28572	MED26	MED26
33677, 33678	MED9	MED9
33710	MED19	MED19
61979	Cap-D3	NCAPD3
38285	osa	ARID1A/1B
34697	MED4	MED4
31627	msl-2	MSL2
32419	Sbf	SBF1/2
